# Rapid turnover of sex-determining architecture in invasive mussels

**DOI:** 10.64898/2026.03.18.712737

**Authors:** Alexandra A.-T. Weber, Kavitha Uthanumallian, Kevin M. Kocot, Marco Giulio, Silvia G. Signorini, Marie-Claude Senut, Zeyuan Chen, Julia D. Sigwart, Yale J. Passamaneck

## Abstract

Sex determination is a fundamental developmental switch, yet the genetic architectures that underlie transitions between sex-determining systems remain poorly understood, especially in non-model animals with homomorphic sex chromosomes. Here, we combine chromosome-scale genomes, whole-genome resequencing of 80 sexed individuals, sex-specific k-mer analyses, and developmental transcriptomics to resolve and compare sex determination in zebra and quagga mussels, two closely related and globally invasive freshwater bivalves. We find that these species have evolved sharply contrasting sex-determining architectures since their divergence. Zebra mussels show signatures of a polygenic ZZ/ZW system, with sex-linked regions on multiple chromosomes, including signal at the conserved ovarian regulator *FoxL2*. In contrast, quagga mussels possess a localized ∼800 kb XX/XY sex-determining region containing *FoxL2-Y*, a duplicated and structurally modified *FoxL2* paralog and candidate male-determining locus. In quagga mussels, SNP-based differentiation, model-based inference, sex-biased read coverage, and male-specific k-mers independently converge on this Y-linked region, while diagnostic k-mer screening of staged embryonic transcriptomes reveals rare, early developmental expression of *FoxL2-Y*, consistent with a transient regulatory role. The quagga sex-determining region is enriched for C-type lectins and other genes implicated in reproductive interactions, suggesting that haploid selection may have contributed to the stabilization of this region. Together, these findings show that closely related species can rapidly evolve different genetic solutions to sex determination and identify gene duplication, genome dynamism, and reproductive selection as potential contributors to sex-determining system turnover. Because zebra and quagga mussels are major freshwater invaders, resolving their divergent reproductive architectures also provides essential genomic context for assessing the future feasibility of sex-ratio-based biocontrol strategies.
