## Supplementary Tables S1-S8 for "Rapid turnover of sex-determining architecture in invasive mussels"

### Sheet: Table S1
Table S1: individual metadata and statistics of the whole-genome resequencing data of 40 quagga and 40 zebra mussels
species	sampling site	individual code	sex	SRA run	# SRA spots (raw read pairs)	missingness (filtered VCF)	mean depth (filtered VCF)	comment
quagga mussel	lake Constance, Switzerland	01-Quagga1_4	male	SRR26131742	60420011	0.38916	6.80688
quagga mussel	lake Constance, Switzerland	02-Quagga1_5	female	SRR26131743	212532658	0.873658	NA	excluded due to high missingness
quagga mussel	lake Constance, Switzerland	03-Quagga1_6	male	SRR26131729	114336808	0.368851	15.3512
quagga mussel	lake Constance, Switzerland	04-Quagga1_8	female	SRR26131740	80431409	0.201673	10.5316
quagga mussel	lake Constance, Switzerland	05-Quagga1_9	male	SRR26131713	75719782	0.20952	9.85163
quagga mussel	lake Constance, Switzerland	06-Quagga1_10	male	SRR26131702	57928456	0.358103	7.1493
quagga mussel	lake Constance, Switzerland	07-Quagga1_11	female	SRR26131691	79124258	0.212398	9.92005
quagga mussel	lake Constance, Switzerland	08-Quagga1_12	female	SRR26131680	79591509	0.205805	10.1582
quagga mussel	lake Constance, Switzerland	09-Quagga1_13	male	SRR26131669	96389031	0.234315	12.42
quagga mussel	lake Constance, Switzerland	10-Quagga1_14	male	SRR26131668	72028439	0.230519	9.14143
quagga mussel	lake Constance, Switzerland	11-Quagga1_15	male	SRR26131744	83499493	0.19696	10.6226
quagga mussel	lake Constance, Switzerland	12-Quagga1_16	female	SRR26131720	75681203	0.226296	9.23878
quagga mussel	lake Constance, Switzerland	13-Quagga1_18	male	SRR26131721	82391622	0.207354	10.5541
quagga mussel	lake Constance, Switzerland	14-Quagga1_19	male	SRR26131722	79754017	0.203472	10.2997
quagga mussel	lake Constance, Switzerland	15-Quagga1_20	female	SRR26131723	42855265	0.650936	4.77409
quagga mussel	lake Constance, Switzerland	16-Quagga1_21	female	SRR26131724	109779742	0.283052	13.8704
quagga mussel	lake Constance, Switzerland	17-Quagga1_22	female	SRR26131725	71875081	0.224171	9.17166
quagga mussel	lake Constance, Switzerland	18-Quagga1_23	female	SRR26131726	96099603	0.21025	11.8595
quagga mussel	lake Constance, Switzerland	19-Quagga1_24	male	SRR26131727	81157742	0.199011	10.4472
quagga mussel	lake Constance, Switzerland	20-Quagga1_25	female	SRR26131728	80776429	0.197138	10.475
quagga mussel	lake Constance, Switzerland	21-Quagga60_1	male	SRR26131730	84699208	0.208972	10.5695
quagga mussel	lake Constance, Switzerland	22-Quagga60_2	male	SRR26131731	83916370	0.234058	9.67808
quagga mussel	lake Constance, Switzerland	23-Quagga60_3	female	SRR26131732	102049355	0.260099	12.8583
quagga mussel	lake Constance, Switzerland	24-Quagga60_4	female	SRR26131733	73166354	0.24957	8.76027
quagga mussel	lake Constance, Switzerland	25-Quagga60_5	female	SRR26131734	56791537	0.359521	7.13975
quagga mussel	lake Constance, Switzerland	26-Quagga60_6	female	SRR26131735	86623473	0.206737	10.7777
quagga mussel	lake Constance, Switzerland	27-Quagga60_8	female	SRR26131736	37964878	0.721345	NA	excluded due to high missingness
quagga mussel	lake Constance, Switzerland	28-Quagga60_10	female	SRR26131737	74921829	0.216003	9.59635
quagga mussel	lake Constance, Switzerland	29-Quagga60_11	female	SRR26131738	97950702	0.224677	12.2599
quagga mussel	lake Constance, Switzerland	30-Quagga60_12	female	SRR26131739	48579261	0.60363	5.13981
quagga mussel	lake Constance, Switzerland	31-Quagga60_15	male	SRR26131741	7491973	0.998386	NA	excluded due to high missingness
quagga mussel	lake Constance, Switzerland	32-Quagga60_16	male	SRR26131700	62193191	0.281177	8.10429
quagga mussel	lake Constance, Switzerland	33-Quagga60_19	male	SRR26131699	54077254	0.403705	6.7076
quagga mussel	lake Constance, Switzerland	34-Quagga60_20	male	SRR26131698	67986183	0.257308	8.65964
quagga mussel	lake Constance, Switzerland	35-Quagga60_21	male	SRR26131719	68299942	0.2598	8.62821
quagga mussel	lake Constance, Switzerland	36-Quagga60_22	male	SRR26131718	82372831	0.212711	10.9069
quagga mussel	lake Constance, Switzerland	37-Quagga60_23	female	SRR26131717	77592962	0.226678	9.72825
quagga mussel	lake Constance, Switzerland	38-Quagga60_24	female	SRR26131716	56843945	0.404616	6.84282
quagga mussel	lake Constance, Switzerland	39-Quagga60_27	male	SRR26131715	79783475	0.237891	10.0244
quagga mussel	lake Constance, Switzerland	40-Quagga60_28	male	SRR26131714	84286390	0.228773	10.8908
zebra mussel	lake Greifensee, Switzerland	01-Dpol_Grei_01	male	SRR26131712	91105921	0.20031	10.608
zebra mussel	lake Greifensee, Switzerland	02-Dpol_Grei_02	female	SRR26131711	49687075	0.478886	6.16849
zebra mussel	lake Greifensee, Switzerland	03-Dpol_Grei_03	female	SRR26131710	44851185	0.55475	5.57272
zebra mussel	lake Greifensee, Switzerland	04-Dpol_Grei_04	female	SRR26131709	54348295	0.458121	6.36315
zebra mussel	lake Greifensee, Switzerland	05-Dpol_Grei_05	female	SRR26131708	71420047	0.219879	9.50321
zebra mussel	lake Greifensee, Switzerland	06-Dpol_Grei_06	female	SRR26131707	65312693	0.275051	8.23952
zebra mussel	lake Greifensee, Switzerland	07-Dpol_Grei_07	male	SRR26131706	67759759	0.256346	8.59743
zebra mussel	lake Greifensee, Switzerland	08-Dpol_Grei_08	male	SRR26131705	81033642	0.203377	9.98044
zebra mussel	lake Greifensee, Switzerland	09-Dpol_Grei_09	male	SRR26131704	82422510	0.200042	10.047
zebra mussel	lake Greifensee, Switzerland	10-Dpol_Grei_10	female	SRR26131703	72635367	0.239262	8.94028
zebra mussel	lake Greifensee, Switzerland	11-Dpol_Grei_11	male	SRR26131701	61013475	0.330507	7.49416
zebra mussel	lake Greifensee, Switzerland	12-Dpol_Grei_12	male	SRR26131678	78347672	0.219054	9.29877
zebra mussel	lake Greifensee, Switzerland	13-Dpol_Grei_13	female	SRR26131677	75660057	0.209025	9.81239
zebra mussel	lake Greifensee, Switzerland	14-Dpol_Grei_14	female	SRR26131676	64211293	0.296486	7.95686
zebra mussel	lake Greifensee, Switzerland	15-Dpol_Grei_15	female	SRR26131697	55304856	0.358788	7.16071
zebra mussel	lake Greifensee, Switzerland	16-Dpol_Grei_16	male	SRR26131696	71824976	0.229127	9.23436
zebra mussel	lake Greifensee, Switzerland	17-Dpol_Grei_17	male	SRR26131695	76175012	0.221725	9.26698
zebra mussel	lake Greifensee, Switzerland	18-Dpol_Grei_21	male	SRR26131694	76007829	0.226323	9.43848
zebra mussel	lake Greifensee, Switzerland	19-Dpol_Grei_37	male	SRR26131693	79247248	0.220415	9.30006
zebra mussel	lake Greifensee, Switzerland	20-Dpol_Grei_40	female	SRR26131692	60105319	0.351728	7.23749
zebra mussel	lake Greifensee, Switzerland	21-Dpol_Grei_18	female	SRR26131690	61220595	0.342004	7.3485
zebra mussel	lake Greifensee, Switzerland	22-Dpol_Grei_19	female	SRR26131689	86796882	0.206665	11.9173
zebra mussel	lake Greifensee, Switzerland	23-Dpol_Grei_20	male	SRR26131688	95009326	0.212514	12.189
zebra mussel	lake Greifensee, Switzerland	24-Dpol_Grei_22	female	SRR26131687	75198096	0.221945	9.53722
zebra mussel	lake Greifensee, Switzerland	25-Dpol_Grei_23	female	SRR26131686	71572692	0.224383	9.33326
zebra mussel	lake Greifensee, Switzerland	26-Dpol_Grei_25	female	SRR26131685	32753410	0.67758	4.59839
zebra mussel	lake Greifensee, Switzerland	27-Dpol_Grei_26	female	SRR26131684	62613302	0.302075	7.88489
zebra mussel	lake Greifensee, Switzerland	28-Dpol_Grei_27	female	SRR26131683	80472679	0.20163	11.0333
zebra mussel	lake Greifensee, Switzerland	29-Dpol_Grei_28	male	SRR26131682	88320259	0.194558	10.9214
zebra mussel	lake Greifensee, Switzerland	30-Dpol_Grei_31	male	SRR26131681	61490316	0.245836	8.68303
zebra mussel	lake Greifensee, Switzerland	31-Dpol_Grei_32	female	SRR26131679	87261745	0.205127	11.8926
zebra mussel	lake Greifensee, Switzerland	32-Dpol_Grei_34	male	SRR26131667	82689901	0.20305	10.011
zebra mussel	lake Greifensee, Switzerland	33-Dpol_Grei_35	male	SRR26131666	94046840	0.208121	11.9514
zebra mussel	lake Greifensee, Switzerland	34-Dpol_Grei_39	female	SRR26131665	55971882	0.292795	7.92872
zebra mussel	lake Greifensee, Switzerland	35-Dpol_Grei_41	female	SRR26131675	78555689	0.270749	9.57111
zebra mussel	lake Greifensee, Switzerland	36-Dpol_Grei_42	male	SRR26131674	92393981	0.207356	11.8121
zebra mussel	lake Greifensee, Switzerland	37-Dpol_Grei_43	male	SRR26131673	87271935	0.199492	10.8919
zebra mussel	lake Greifensee, Switzerland	38-Dpol_Grei_44	male	SRR26131672	65997076	0.219163	9.26971
zebra mussel	lake Greifensee, Switzerland	39-Dpol_Grei_45	male	SRR26131671	52196229	0.390964	6.87734
zebra mussel	lake Greifensee, Switzerland	40-Dpol_Grei_46	male	SRR26131670	80850416	0.199873	10.9195

### Sheet: Table S2
Table S2: list of gene models in the candidate sex-linked regions of zebra mussels
linkage group	region name	start	end	SD pop window BIC >2000	Gene ID	Gene Name	Molecular Function	Biological Process	Protein ID	BlastP result	BlastP e-value
LG5	Z.5.1	38'748'552	38'881'321	yes	LOC127881601	uncharacterized LOC127881601	enables metal ion binding	/	XP_052285565.1	tudor domain-containing protein 1 isoform X1	1e-177
LG5	Z.5.2	61'717'622	61'724'621	yes	LOC127831730	forkhead box protein L2-like (FoxL2)	enables DNA-binding transcription factor activity, RNA polymerase II-specific	involved in anatomical structure morphogenesis and cell differentiation	XP_052212727.1	forkhead box protein L2-like isoform X2	7e-158
LG5	Z.5.3	125'146'222	125'338'478	yes	LOC127880882	nucleolar complex protein 2 homolog	enables transcription corepressor activity and histone binding	involved in negative regulation of transcription by RNA polymerase II	XP_052284319.1	no hits found
LG9	Z.9.1	67'497'682	67'580'430	no	LOC127845683	ubiquitin-conjugating enzyme E2 Q2-like	enables ubiquitin conjugating enzyme activity	involved_in protein polyubiquitination and DNA repair	XP_052232727.1	ubiquitin-conjugating enzyme E2 Q1-like	1e-119
LG9	Z.9.1	67'324'294	67'647'884	no	LOC127845676	WW domain-containing oxidoreductase-like	enables protein binding	/	XP_052232694.1	WW domain-containing oxidoreductase-like	0
LG9	Z.9.1	67'545'143	67'547'267	no	LOC127845685	uncharacterized protein F36G3.2-like	enables acyltransferase activity, transferring groups other than amino-acyl groups	/	XP_052232729.1	GNAT family N-acetyltransferase	1e-24
LG9	Z.9.1	67'560'771	67'567'194	no	LOC127845686	uncharacterized LOC127845686	enables acyltransferase activity, transferring groups other than amino-acyl groups	/	XP_052232730.1	GNAT family N-acetyltransferase	8e-20
LG9	Z.9.1	67'627'231	67'642'327	no	LOC127845664	uncharacterized LOC127845664	enables DNA-binding transcription factor activity, RNA polymerase II-specific	involved in regulation of transcription by RNA polymerase II	XP_052232667.1	Zinc Finger Protein 26-like protein (ZFP26-like)	0
LG9	Z.9.1	67'642'324	67'752'801	no	LOC127845662	uncharacterized LOC127845662	enables protein kinase binding	involved in centriole replication and centrosome duplication
LG13	Z.13.1	7'722'456	7'752'686	no	LOC127856006	rRNA N6-adenosine-methyltransferase METTL5-like	enables rRNA (adenine-N6-)-methyltransferase activity	involved_in rRNA methylation
LG13	Z.13.1	7'728'730	7'730'958	no	LOC127856008	uncharacterized LOC127856008	long non-coding RNA
LG13	Z.13.1	7'761'390	7'761'995	no	LOC127855917	P30 adhesin-like	/	/	XP_052247791.1	Cell surface glycoprotein 1	8e-21
LG13	Z.13.1	7'762'138	7'768'793	no	LOC127855919	cell surface glycoprotein 1-like	/	/	XP_052247793.1	microtubule-actin cross-linking factor 1 isoform X24	6e-55
LG13	Z.13.1	7'770'761	7'772'645	no	LOC127855921	uncharacterized LOC127855921	/	/	XP_052247795.1	cell surface glycoprotein 1-like	2e-09
LG13	Z.13.1	7'785'142	7'787'444	no	LOC127854438	uncharacterized LOC127854438	long non-coding RNA
LG13	Z.13.1	7'788'111	7'792'398	no	LOC127856214	uncharacterized LOC127856214	enables protein binding	involved_in regulation of apoptotic process
LG13	Z.13.1	7'796'880	7'801'403	no	LOC127855780	synaptosomal-associated protein 47-like	enables SNAP receptor activity; enables syntaxin binding	involved_in exocytosis; involved_in synaptic vesicle priming
LG13	Z.13.1	7'801'356	7'815'436	no	LOC127855782	vacuolar-sorting protein SNF8-like	/	involved_in protein transport to vacuole involved in ubiquitin-dependent protein catabolic process via the multivesicular body sorting pathway
LG13	Z.13.1	7'815'516	7'829'681	no	LOC127856277	uncharacterized LOC127856277	enables 2 iron, 2 sulfur cluster binding	/	XP_052248341.1	Rieske domain-containing protein-like	1e-46
LG13	Z.13.1	7'830'660	7'860'270	no	LOC127855922	uncharacterized LOC127855922	/	/	XP_052247796.1	uncharacterized protein LOC128235830	0
LG13	Z.13.1	7'861'943	7'904'537	no	LOC127854414	uncharacterized LOC127854414	enables protein binding	involved_in SCF-dependent proteasomal ubiquitin-dependent protein catabolic process
LG13	Z.13.1	7'900'222	7'902'144	no	LOC127854422	uncharacterized LOC127854422	long non-coding RNA
LG13	Z.13.1	7'904'189	7'948'804	no	LOC127854416	probable ubiquitin carboxyl-terminal hydrolase MINDY-4	enables K48-linked deubiquitinase activity; enables cysteine-type deubiquitinase activity	involved_in protein K48-linked deubiquitination
LG13	Z.13.1	7'939'854	7'945'107	no	LOC127854419	uncharacterized LOC127854419	/	/	XP_052245405.1	hypothetical protein MAR_026176	2e-37
LG13	Z.13.1	7'949'166	7'952'845	no	LOC127854417	serine/arginine repetitive matrix protein 2-like	/	/	XP_052245402.1	zinc finger CCCH domain-containing protein 13-like isoform X3	3e-110
LG13	Z.13.1	7'974'510	7'990'100	yes	LOC127854418	secernin-3-like	enables cysteine-type exopeptidase activity and dipeptidase activity	involved_in proteolysis
LG13	Z.13.1	8'009'748	8'043'348	no	LOC127854421	uncharacterized LOC127854421	long non-coding RNA
LG13	Z.13.1	8'099'274	8'100'140	no	LOC127854420	uncharacterized LOC127854420	long non-coding RNA
LG13	Z.13.1	8'100'040	8'141'697	no	LOC127854413	centrosomal protein of 192 kDa-like	enables protein kinase binding	involved in centriole replication and centrosome duplication
LG13	Z.13.1	8'143'648	8'184'969	no	LOC127855923	uncharacterized LOC127855923	/	/	XP_052247797.1	centrosomal protein of 192 kDa-like isoform X2	4e-95
LG13	Z.13.2	11'979'353	11'989'151	no	LOC127856404	galactose-3-O-sulfotransferase 3-like	enables galactosylceramide sulfotransferase activity	involved_in glycolipid biosynthetic process
LG13	Z.13.2	12'004'887	12'013'681	no	LOC127856163	galactosylceramide sulfotransferase-like	enables galactosylceramide sulfotransferase activity	involved_in glycolipid biosynthetic process
LG13	Z.13.2	12'051'054	12'143'480	no	LOC127855248	Ca(2+)/calmodulin-responsive adenylate cyclase-like	enables adenylate cyclase activity	involved_in adenylate cyclase-activating G protein-coupled receptor signaling pathway; involved_in intracellular signal transduction
LG13	Z.13.2	12'191'847	12'194'905	no	LOC127855249	uncharacterized LOC127855249	long non-coding RNA
LG13	Z.13.2	12'199'364	12'201'337	no	LOC127855250	uncharacterized LOC127855250	long non-coding RNA
LG13	Z.13.3	47'576'798	47'592'538	no	LOC127856055	transcription factor 15-like	enables DNA-binding transcription factor activity, RNA polymerase II-specific	involved_in developmental process; involved_in regulation of transcription by RNA polymerase II
LG13	Z.13.3	47'613'558	47'623'136	no	LOC127855702	cation-dependent mannose-6-phosphate receptor-like	/	/
LG13	Z.13.3	47'705'498	47'727'530	no	LOC127856044	calcitonin gene-related peptide type 1 receptor-like	enables G protein-coupled peptide receptor activity	involved_in adenylate cyclase-modulating G protein-coupled receptor signaling pathway; involved_in cell surface receptor signaling pathway
LG13	Z.13.3	47'756'279	47'767'154	no	LOC127855615	calcitonin gene-related peptide type 1 receptor-like	enables G protein-coupled peptide receptor activity	involved_in adenylate cyclase-modulating G protein-coupled receptor signaling pathway; involved_in cell surface receptor signaling pathway
LG13	Z.13.3	47'833'451	47'836'172	no	LOC127856435	uncharacterized LOC127856435	/	/	XM_052392642.1	BMP2-like protein	5e-34
LG13	Z.13.3	47'837'024	47'845'850	no	LOC127854643	uncharacterized LOC127854643	/	/	XM_052389706.1	BMP2-like protein	1e-41
LG13	Z.13.3	47'865'394	47'878'734	no	LOC127856307	coadhesin-like	/	/	XM_052392427.1	adhesion G protein-coupled receptor B1-like isoform X3	7e-147
LG13	Z.13.4	70'162'333	70'164'278	yes	LOC127855533	uncharacterized LOC127855533	long non-coding RNA

### Sheet: Table S3
Table S3: male and female-specific kmer statistics. Dataset of 19 males and 19 females of quagga mussels. kmer length: 31 bp.
Filtering	Number of male-specific kmers	Number of female-specific kmers	Number of mapped male-specific kmers	Number of mapped female-specific kmers	% of mapped male-specific kmers	% of mapped female-specific kmers	Number of additionally mapped male-specific kmers
minimum 20 counts	271'536'894	236'802'375	64'392'002	54'307'818	0.2371	0.2293	10'084'184
minimum 40 counts	154'590'867	124'611'629	64'982'149	51'114'644	0.4203	0.4102	13'867'505

### Sheet: Table S4
Table S4: chromosome-wide average coverage of male-specific and female-specific kmers in quagga mussels. Kmer filtering: minimum 40 counts.
Linkage group	average coverage male-specific kmers	average coverage female-specific kmers
PGA_scaffold0	1.2845	0.984008
PGA_scaffold1	1.13738	0.854858
PGA_scaffold2	1.33423	1.09148
PGA_scaffold3	1.25547	1.01113
PGA_scaffold4	1.24768	1.02677
PGA_scaffold5	1.2517	1.03005
PGA_scaffold6	1.30111	0.970949
PGA_scaffold7	1.23989	1.06349
PGA_scaffold8	1.20414	0.966568
PGA_scaffold9	1.23067	0.963427
PGA_scaffold10	1.25392	0.909957
PGA_scaffold11	1.41926	0.9831
PGA_scaffold12	1.26403	0.947942
PGA_scaffold13	1.22746	1.09324
PGA_scaffold14	1.33543	0.967627
PGA_scaffold15	1.27957	1.05444

### Sheet: Table S5
Table S5: list of gene models and their putative function in the candidate XY determining region of quagga mussels. *jg4150, jg4151, and jg4152 are adjacent automated annotation models that correspond to the manually curated FoxL2-Y locus; see Table S6.
scaffold	start	end	SD pop window BIC >2000	Gene model ID	Gene Name	Molecular Function	Biological Process	Protein ID	BlastP result	BlastP e-value
PGA_scaffold12	20115877	20118555	no	jg4129	no annotation	/	/	XP_052255032.1	uncharacterized protein LOC127860795	1e-47
PGA_scaffold12	20118874	20119395	no	jg4130	no annotation	/	/	XP_052255032.1	uncharacterized protein LOC127860795	4e-68
PGA_scaffold12	20128742	20138583	no	jg4131	no annotation	/	/	/	no hits found	/
PGA_scaffold12	20138600	20141659	no	jg4132	no annotation	/	/	/	no hits found	/
PGA_scaffold12	20151047	20153536	no	jg4133	Na+/Pi-cotransporter	enables sodium:phosphate symporter activity	involved in sodium-dependent phosphate transport	XP_052255219.1	sodium-dependent phosphate transport protein 2A-like	0
PGA_scaffold12	20188477	20189864	yes	jg4134	Lectin C-type	/	/	XP_052212916.1	C-type lectin domain family 6 member A-like	8e-115
PGA_scaffold12	20202859	20203920	yes	jg4135	Rhodopsin-like GPCR superfamily	enables G protein-coupled peptide receptor activity	involved in neuropeptide signaling pathway	XP_033724634.1	5-hydroxytryptamine receptor 1A-like	3e-72
PGA_scaffold12	20203948	20204577	no	jg4136	7tm_classA_rhodopsin-like	enables G protein-coupled peptide receptor activity	involved in neuropeptide signaling pathway	XP_033724634.1	5-hydroxytryptamine receptor 1A-like	2e-28
PGA_scaffold12	20223591	20225303	no	jg4137	Lectin C-type domain	/	/	XP_052212916.1	C-type lectin domain family 6 member A-like	7e-114
PGA_scaffold12	20232376	20233849	yes	jg4138	no annotation	/	/	XP_052818140.1	zinc finger MYM-type protein 1-like	4e-75
PGA_scaffold12	20239789	20243434	yes	jg4139	no annotation	/	/	XP_052271216.1	putative nuclease HARBI1 isoform X2	2e-58
PGA_scaffold12	20243451	20244096	no	jg4140	Myb/SANT-like DNA-binding domain	/	/	XP_052227622.1	myb/SANT-like DNA-binding domain-containing protein 4	2e-60
PGA_scaffold12	20246750	20250186	no	jg4141	Sushi/CCP/SCR domain profile	/	/	XP_052265204.1	uncharacterized protein LOC127867791 isoform X2	9e-35
PGA_scaffold12	20252246	20262441	no	jg4142	Allantoicase repeat	enables allantoicase activity	involved in allantoin catabolic process	XP_052255225.1	allantoicase-like	2e-89
PGA_scaffold12	20262533	20270926	no	jg4143	Sodium/chloride neurotransmitter symporter signature	/	involved in sodium ion transmembrane transport	XP_052280865.1	sodium-dependent proline transporter-like isoform X2	0
PGA_scaffold12	20345505	20348471	no	jg4144	Ubiquitin carboxyl-terminal hydrolase	/	/	KAH3805693.1	hypothetical protein DPMN_134000	0
PGA_scaffold12	20348627	20353008	no	jg4145	consensus disorder prediction	/	/	XP_052285384.1	uncharacterized protein LOC127881509	0
PGA_scaffold12	20421702	20423972	no	jg4146	no annotation	/	/	KAH3842491.1	hypothetical protein DPMN_115987	0.0002
PGA_scaffold12	20429464	20435653	no	jg4147	no annotation	/	/	XP_052227535.1	uncharacterized protein LOC127842208 isoform X14	1e-89
PGA_scaffold12	20440132	20451988	no	jg4148	no annotation	/	/	XP_056001345.1	N-lysine methyltransferase KMT5A-A-like	5e-10
PGA_scaffold12	20472316	20493652	yes	jg4149	consensus disorder prediction	/	/	KAH3814798.1	hypothetical protein DPMN_143311	2e-25
PGA_scaffold12	20509981	20514980	no	jg4150*	Fork head domain signature	enables DNA-binding transcription factor activity, RNA polymerase II-specific	involved in anatomical structure morphogenesis and cell differentiation	XP_052212727.1	forkhead box protein L2-like	6e-114
PGA_scaffold12	20515003	20515245	no	jg4151*	consensus disorder prediction	/	/	/	no hits found	/
PGA_scaffold12	20515318	20516151	no	jg4152*	no annotation	enables DNA-binding transcription factor activity, RNA polymerase II-specific	involved in anatomical structure morphogenesis and cell differentiation	XP_052212727.1	forkhead box protein L2-like	1e-141
PGA_scaffold12	20525088	20526042	no	jg4153	no annotation	/	/	KAH3803670.1	hypothetical protein DPMN_131936	0.002
PGA_scaffold12	20527578	20527994	no	jg4154	CUB domain	/	/	XP_052273363.1	cubilin-like	1e-61
PGA_scaffold12	20539161	20541229	no	jg4155	no annotation	/	/	XP_052216766.1	C-type lectin domain family 10 member A-like	3e-18
PGA_scaffold12	20542127	20549211	yes	jg4156	Zinc finger	enables ubiquitin protein ligase activity	involved in serotonin metabolic process	XP_052214045.1	E3 ubiquitin-protein ligase RNF180-like	6e-156
PGA_scaffold12	20574965	20576894	no	jg4157	no annotation	/	/	KAH3835659.1	hypothetical protein DPMN_109017	4e-14
PGA_scaffold12	20577075	20578344	no	jg4158	no annotation	/	/	KAH3802985.1	hypothetical protein DPMN_156683	2e-56
PGA_scaffold12	20587718	20590852	no	jg4159	no annotation	enables ubiquitin protein ligase activity	involved_in serotonin metabolic process	XP_052212108.1	E3 ubiquitin-protein ligase RNF180-like	1e-121
PGA_scaffold12	20688731	20703267	no	jg4160	C-type lectin domain profile	/	/	XP_052255220.1	uncharacterized protein LOC127860942 isoform X1	0
PGA_scaffold12	20708263	20716549	no	jg4161	Na+/Pi-cotransporter	enables sodium:phosphate symporter activity	involved_in sodium-dependent phosphate transport	XP_053408236.1	sodium-dependent phosphate transport protein 2B-like	0
PGA_scaffold12	20729201	20752884	no	jg4162	Acyl-CoA dehydrogenase, C-terminal domain	enables oxidoreductase activity, acting on the CH-CH group of donors	/	XP_045209177.2	acyl-CoA dehydrogenase family member 11-like isoform X2	3e-144
PGA_scaffold12	20757158	20795087	no	jg4163	AI-2E family transporter	/	/	XP_052253028.1	transmembrane protein 245-like isoform X1	0
PGA_scaffold12	20795243	20823708	no	jg4164	Acyl-CoA dehydrogenase, C-terminal domain	enables oxidoreductase activity, acting on the CH-CH group of donors	/	XP_045209177.2	acyl-CoA dehydrogenase family member 11-like isoform X2	0
PGA_scaffold12	20836362	20845877	no	jg4165	Na+/Pi-cotransporter	enables sodium:phosphate symporter activity	involved_in sodium-dependent phosphate transport	XP_053408236.1	sodium-dependent phosphate transport protein 2B-like	0
PGA_scaffold12	20850995	20865500	no	jg4166	C-type lectin domain profile	/	/	XP_052255220.1	uncharacterized protein LOC127860942 isoform X1	0
PGA_scaffold12	20869221	20887668	no	jg4167	Allantoicase repeat	enables allantoicase activity	involved_in allantoin catabolic process	XP_052255225.1	allantoicase-like	0
PGA_scaffold12	20889560	20894082	no	jg4168	Basic-leucine zipper (bZIP) domain profile	/	/	XP_052255229.1	uncharacterized protein LOC127860946	1e-167
PGA_scaffold12	20906799	20907353	no	jg4169	no annotation	enables nucleic acid binding	/	XP_052233439.1	jerky protein homolog-like	3e-86

### Sheet: Table S6
Table S6. Manual curation of the Y-linked FoxL2-derived locus (FoxL2-Y) in the quagga mussel sex-determining region. Exon numbering follows the manually curated FoxL2-Y locus structure. Exon-intron boundaries were inferred by aligning the full FoxL2-Y genomic locus to the canonical FoxL2 coding sequences of quagga and zebra mussels, based on the conserved exon structure shared among these homolog…
scaffold	type	start	end	strand	ID	Note
PGA_scaffold12	gene	20509981	20516151	+	FoxL2-Y_gene	full curated locus
PGA_scaffold12	transcript	20509981	20516151	+	FoxL2-Y_tx1	full curated locus
PGA_scaffold12	exon	20509981	20510441	+	FoxL2-Y_exon1	includes the FoxL2-Y-specific 18 nucleotide deletion
PGA_scaffold12	intron	20510442	20514811	+	FoxL2-Y_intron1	repeat-rich expanded intron
PGA_scaffold12	exon	20514812	20515404	+	FoxL2-Y_exon2	contains the premature stop codon
PGA_scaffold12	putative_CDS	20509981	20514980	+	FoxL2-Y_putativeCDS	from ATG to premature stop codon
PGA_scaffold12	premature_stop_codon	20514978	20514980	+	FoxL2-Y_stop	TGA in exon 2
PGA_scaffold12	intron	20515405	20515995	+	FoxL2-Y_intron2
PGA_scaffold12	exon	20515996	20516151	+	FoxL2-Y_exon3	downstream of stop, retained in transcript model

### Sheet: Table S7
Table S7: Counts of diagnostic FoxL2-Y-Q, FoxL2-Q, and FoxL2-Z k-mers across embryonic and developmental RNA-seq libraries
				FoxL2-Y Quagga				FoxL2 Quagga				FoxL2 Zebra
SRR	stage	Number of reads	species	k-mer 1	k-mer 2	k-mer 3	k-mer 4	k-mer 1	k-mer 2	k-mer 3	k-mer 4	k-mer 1	k-mer 2	k-mer 3	k-mer 4
SRR9620662	unfertilised eggs	13488088	quagga	0	0	0	0	0	0	0	0	0	0	0	0
SRR9620661	2-4 cell embryos	15272738	quagga	0	0	0	0	0	0	0	0	0	0	0	0
SRR9620660	non-swimming gastrulas	14951127	quagga	0	0	0	0	0	0	0	0	0	0	0	0
SRR9620659	swimming gastrulas 1	14186577	quagga	0	0	0	0	0	0	0	0	0	0	0	0
SRR9620654	swimming gastrulas 2	10553979	quagga	0	0	0	0	0	0	0	1	0	0	0	0
SRR9620658	quagga and zebra mussel gastrulas	48287736	quagga & zebra	0	0	0	0	0	0	0	0	0	0	0	0
SRR9620653	trochophores 1	11710545	quagga	0	0	0	0	0	0	0	0	0	0	0	0
SRR9620666	trochophores 2	11290502	quagga	0	0	0	0	0	0	0	0	0	0	0	0
SRR9620665	trochophores 3	13271774	quagga	0	0	0	0	0	0	0	0	0	0	0	0
SRR9620668	trochophores 4	13672024	quagga	0	1	1	0	0	0	0	0	0	0	0	0
SRR9620657	quagga and zebra mussel trochophores	52510511	quagga & zebra	0	0	0	0	0	0	0	0	0	0	0	0
SRR9620667	early veligers 1	15209421	quagga	0	0	0	0	0	0	0	0	0	0	0	0
SRR9620670	early veligers 2	21976356	quagga	0	0	0	0	1	0	0	0	0	0	0	0
SRR9620669	early veligers 3	16727491	quagga	0	0	0	1	0	0	0	5	0	0	0	0
SRR9620656	quagga and zebra mussel early veligers	56709547	quagga & zebra	0	0	0	0	2	1	1	0	3	2	4	15
SRR9620672	D-shaped veligers 1	12929327	quagga	0	0	0	0	0	0	0	5	0	0	0	0
SRR9620671	D-shaped veligers 2	18783001	quagga	0	0	0	0	0	0	0	0	0	0	0	0
SRR9620664	D-shaped veligers 3	20552695	quagga	0	0	0	0	0	0	0	0	0	0	0	0
SRR9620663	D-shaped veligers 4	19957375	quagga	0	0	0	0	0	0	0	1	0	0	0	0
SRR9620651	D-shaped veligers 5	19556530	quagga	0	0	0	0	0	0	1	2	0	0	0	0
SRR9620652	late D-shaped veligers	14232809	quagga	0	0	0	0	0	0	2	0	0	0	0	0
SRR9620655	single whole zebra mussel 3mm juvenile	47548619	zebra	0	0	0	0	0	0	0	0	0	0	3	3

### Sheet: Table S8
Table S8: Counts of diagnostic FoxL2-Y-Q, FoxL2-Q, and FoxL2-Z k-mers across tissue-specific adult RNA-seq libraries
				FoxL2-Y Quagga				FoxL2 Quagga				FoxL2 Zebra
group	tissue	Number of reads	species	k-mer 1	k-mer 2	k-mer 3	k-mer 4	k-mer 1	k-mer 2	k-mer 3	k-mer 4	k-mer 1	k-mer 2	k-mer 3	k-mer 4
1	testes (+other)	320915104	quagga	0	0	0	0	5	1	1	16	0	0	0	0
2	ovaries (+other)	304846360	quagga	0	0	0	0	214	319	498	103	0	0	0	0
3	other tissues - male	361028195	quagga	0	0	0	0	44	45	72	11	0	0	0	0
4	other tissues - female	608386955	quagga	0	0	0	0	16	26	39	12	0	0	0	0
Detailed libraries in each group
SRR run	stage	Library name	read count	Group
SRR30842661	adult male testes and digestive gland	Drb023-Testes	99769873	1
SRR30842667	adult male testes	Drb049-TE	25172636	1
SRR30842689	adult male testes	Drb039-TE	24776390	1
SRR30842690	adult male testes	Drb038-TE	25378401	1
SRR30842696	adult male testes	Drb037-TE	20844975	1
SRR30842701	adult male testes	Drb035-TE	23562783	1
SRR30842703	adult whole animal	Drb-Whole2	101410046	1
SRR30842662	adult female ovary	Drb052-OV	27427860	2
SRR30842673	adult female ovary	Drb047-OV	24186102	2
SRR30842678	adult female ovary	Drb044-OV	21939990	2
SRR30842684	adult female ovary	Drb043-OV	23972852	2
SRR30842691	adult female ovary	Drb029-Ovary	107188880	2
SRR30842702	adult female whole animal	Drb-Whole3	100130676	2
SRR30842657	adult male mantle	Drb035 mantle mRNA	21794726	3
SRR30842658	adult male gill	Drb035-GI	20400058	3
SRR30842659	adult male foot	Drb035-FO	27340792	3
SRR30842660	adult male digestive gland	Drb035-DG	22194387	3
SRR30842668	adult male mantle	Drb049-MA	20062979	3
SRR30842670	adult male gill	Drb049-GI	21259272	3
SRR30842671	adult male foot	Drb049-FO	28073599	3
SRR30842672	adult male digestive gland	Drb049-DG	21123959	3
SRR30842692	adult male mantle	Drb038-MA	21436981	3
SRR30842693	adult male gill	Drb038-GI	23291374	3
SRR30842694	adult male foot	Drb038-FO	28019683	3
SRR30842695	adult male digestive gland	Drb038-DG	20304140	3
SRR30842697	adult male mantle	Drb037-MA	19316891	3
SRR30842698	adult male gill	Drb037-GI	20970317	3
SRR30842699	adult male foot	Drb037-FO	23975310	3
SRR30842700	adult male digestive gland	Drb037-DG	21463727	3
SRR30842663	adult female mantle	Drb052-MA	31021239	4
SRR30842664	adult female gill	Drb052-GI	22122470	4
SRR30842665	adult female foot	Drb052-FO	25729481	4
SRR30842666	adult female digestive gland	Drb052-DG	23603759	4
SRR30842669	adult female foot	Drb006-Foot	127861892	4
SRR30842674	adult female mantle	Drb047-MA	29272915	4
SRR30842675	adult female gill	Drb047-GI	20302378	4
SRR30842676	adult female foot	Drb047-FO	24847140	4
SRR30842677	adult female digestive gland	Drb047-DG	22236191	4
SRR30842679	adult female mantle	Drb044-MA	26975899	4
SRR30842680	adult female gill	Drb029-Gill	99299975	4
SRR30842681	adult female gill	Drb044-GI	17686253	4
SRR30842682	adult female foot	Drb044-FO	24524693	4
SRR30842683	adult female digestive gland	Drb044-DG	21783741	4
SRR30842685	adult female mantle	Drb043-MA	24682399	4
SRR30842686	adult female gill	Drb043-GI	18969307	4
SRR30842687	adult female foot	Drb043-FO	24839345	4
SRR30842688	adult female digestive gland	Drb043-DG	22627878	4
